# Netrin G1 promotes pancreatic tumorigenesis through cancer associated fibroblast driven nutritional support and immunosuppression

**DOI:** 10.1101/330209

**Authors:** Ralph Francescone, Débora Barbosa Vendramini-Costa, Janusz Franco-Barraza, Jessica Wagner, Alexander Muir, Allison N. Lau, Linara Gabitova, Tatiana Pazina, Sapna Gupta, Tiffany Luong, Neelima Shah, Dustin Rollins, Ruchi Malik, Roshan Thapa, Diana Restifo, Yan Zhou, Kathy Q. Cai, Harvey H. Hensley, Yinfei Tan, Warren D. Kruger, Karthik Devarajan, Siddharth Balachandran, Andres J. Klein-Szanto, Huamin Wang, Wafik S. El-Deiry, Matthew G. Vander Heiden, Suraj Peri, Kerry S. Campbell, Igor Astsaturov, Edna Cukierman

## Abstract

Pancreatic ductal adenocarcinoma (PDAC) has a poor 5-year survival rate and lacks effective therapeutics. Therefore, it is of paramount importance to identify new targets. Using multi-plex data from patient tissue, three-dimensional co-culturing *in vitro* assays, and orthotopic murine models, we identified Netrin G1 (NetG1) as a promoter of PDAC tumorigenesis. NetG1^+^ cancer-associated fibroblasts (CAFs) supported PDAC survival, through a NetG1 mediated effect on glutamate/glutamine metabolism. NetG1^+^ CAFs were intrinsically immunosuppressive and inhibited NK cell mediated killing of tumor cells. These pro-tumor functions were controlled by a signaling circuit downstream to NetG1, which was comprised of AKT/4E-BP1, p38/FRA1, vesicular glutamate transporter 1, and glutamine synthetase. Finally blocking NetG1 with a neutralizing antibody stunted *in vivo* tumorigenesis, suggesting NetG1 as potential target in PDAC.

**Significance:** PDAC is a devastating disease lacking effective therapies. A major hallmark of PDAC is desmoplasia, characterized by the expansion of CAFs and their extracellular matrix, creating a unique microenvironment that limits blood-supplied nutrition and is highly immunosuppressive. A better understanding of the role of CAFs in PDAC may lead to the identification of new targets for therapeutic intervention. Here, we uncovered roles for NetG1 in CAFs to promote tumorigenesis. NetG1 was important for two major CAF functions: the metabolic support of PDAC cells and the intrinsic immunosuppressive capacity of CAFs. Our results helped clarify the role that CAFs play in PDAC, by defining CAF phenotypes through NetG1 expression. Moreover, we established a link between CAF driven metabolism and their intrinsic immunosuppressive capacity, and identified a signaling circuit that governs NetG1 functions. Finally, we demonstrated the therapeutic potential of inhibiting NetG1 *in vivo* by limiting tumorigenesis in mice with a neutralizing antibody, illustrating that targeting stromal NetG1 could be an attractive therapeutic approach.
