## Supplementary material for "Netrin G1 promotes pancreatic tumorigenesis through cancer associated fibroblast driven nutritional support and immunosuppression": Sup Table 2

### Sheet: Sheet1
FCCC TMA	Clinical Data Table
PDAC cases
Specimens	Number
Primary tumor	77
Secondary tumor	3
Gender	%
Female	39
Male	41
Average Age (years)	Range (years)
62.11	32-87
TNM staging (clinical)
T	cases (%)
1	7.5
2	25
3	22.5
4	11.25
na*	33.75
N	cases (%)
0	51.25
1	8.75
2	0
na*	40
M	cases (%)
0	65
1	7.5
na*	27.5
Pathological staging
Stage	cases (%)
0	1.25
I (A/B)	8.75
II (A/B)	51.25
III	6.25
IV	10
na*	22.5
*None available
