## Supplementary material for "Netrin G1 promotes pancreatic tumorigenesis through cancer associated fibroblast driven nutritional support and immunosuppression": Sup Table 3

### Sheet: Sheet1
MDA TMA	Clinical Data Table
PDAC cases
Specimens	Number
Primary tumor	143
Secondary tumor	0
Gender	%
Female	44.0559
Male	55.9441
Average Age (years)	Range (years)
TNM staging (clinical)
T	cases (%)
1	13.986
2	70.6294
3	15.3846
4	0
N	cases (%)
0	23.7762
1	32.1678
2	44.0559
M	cases (%)
0	97.9
1	2.1
Pathological staging
Stage	cases (%)
0	0
I (A/B)	0.699301
II (A/B)	96.5035
III	0.699301
IV	2.0979
