## Supplementary material for "Netrin G1 promotes pancreatic tumorigenesis through cancer associated fibroblast driven nutritional support and immunosuppression": Sup Table 4

### Sheet: FCCC TMA
FCCC TMA: OS Table
Case	IHC score	IHC score	IHC score	OS	OS censor
#	Fibroblastic NetG1	Tumoral NGL-1	NKp46	months	alive =0 / expired=1
1	1	2	0	12	1
2	0	1	0	36	1
3	1	1	0	12	1
4	0.75	0.5	0	12	1
5	0	0.5	1	72	1
6	0	0.5	0	24	1
7	0	1.5	0	72	1
8	0	1	0	12	1
9	0.5	1	1	48	1
10	0	1	0	120	1
11	0.5	0.5	0	36	1
12	1	1	0	2	1
13	0	0.5	0	167	0
14	0.5	3	0	12	1
15	1	0.5	0	24	1
16	0	0.5	0	12	1
17	1	2	1	24.1667	1
18	1	2	1.5	15.9	1
19	0	2.5	0	47.8	1
20	0.5	0.25	1	32.9667	1
21	0	0.75	0	31	1
22	0	0.75	0	20.1667	1
23	0.25	0.5	0	5	1
24	1	0	0	133	0
25	0	0.75	0	98	0
26	0	0.5	0.5	15.4	1
27	0	1	0.5	19.1333	1
28	0	1	0	64.8667	1
29	0.25	0	0	16.7333	1
30	0	0.5	1	45.7333	1
31	0.5	1	1	72.9667	1
32	1.5	2	0	65	1
33	1.5	1.5	0	30.2333	1
34	2	1	0	26.6333	1
35	1	2	2	114	0
36	2	1	0.5	17.8667	1
37	1.5	2	1.5	16.1667	1
38	1	2	1	27.9	1
39	0	2	1.5	109	0
40	1	1	0.5	17.0667	1
41	0	1	1	74.2	1
42	0.5	1	0	28.3	1
43	1	2	1	75	0
44	0	1	0	15.5333	1
45	0.75	1	0.5	17.5333	1
46	0	0	0	12	1
47	2	1	1	14.0333	1
48	0	1.5	0	67	0
49	0.5	1.5	0	34.5333	1
50	2	2	0	36	1
53	1	2	2	12	1
54	1	3	0	4	1
55	1.5	0.5	0	15.6333	1
56	0	2	0	181	0
57	0	1.5	0	48	1
58	1	1	0	15.4333	1
59	1	2	0	21.4	1
60	0.25	2	1	45.7	1
61	2	1.5	0	36	1
62	0.25	2	0	14.6	1
64	0	3	1	94	0
65	0.5	1	1	12	1
66	1	1	0	48	1
67	0	0	0.5	18.6333	1
68	0	2.5	0	30.9	1
69	1	1	0	39.2333	1
70	1	0	0	20.1333	1
71	2	2	0	20.1333	1
72	1.5	2	0	15.3333	1
73	0.75	1	2	20.2333	1
74	0	3	0.5	63	0
75	2	2	0	48	1
76	0.25	0.75	0	111.433	1
77	1.5	2	0	12	1
78	0	3	0	12	1
79	0.5	3	0	7.86667	1
80	1	3	0.5	12	1
