## Supplementary material for "Netrin G1 promotes pancreatic tumorigenesis through cancer associated fibroblast driven nutritional support and immunosuppression": Sup Table 5

### Sheet: FCCC TMA
MDA TMA: OS Table
Case	IHC score	IHC score	IHC score	OS	OS censor
#	Fibroblastic NetG1	Tumoral NGL-1	NKp46	months	alive =0 / expired=1
1	0	0	0	71.4082	0
2	0	0	1	36.2301	1
3	0	0	1.5	29.3589	1
4	0	0	0	19.8904	1
5	0	0	0	7.36438	1
6	0	0.25	1	17.9507	1
7	0	0.25	2.5	0.427397	0
8	0	0.5	2	128.844	0
9	0	0.5	2.5	18.937	1
10	0	0.5	0	12.7233	1
11	0	0.5	1	10.389	1
12	0	0.5	2	9.6	1
13	0	0.5	0	7.69315	1
14	0	0.75	1	25.4137	1
15	0	0.75	0	14.0384	0
16	0	0.75	0.5	7.69315	0
17	0	0.75	0	4.17534	1
18	0	1	3	78.3781	1
19	0	1	2	44.2521	1
20	0	1	1	41.5562	0
21	0	1	2.5	35.0466	1
22	0	1	0.5	33.1397	1
23	0	1	0.5	26.5315	1
24	0	1	1.5	22.5205	1
25	0	1	3.5	21.2055	1
26	0	1	1	17.6877	1
27	0	1	1	15.8795	1
28	0	1	0.5	10.6521	1
29	0	1	1.5	10.389	1
30	0	1.25	0.5	43.2	1
31	0	1.5	1	82.8822	1
32	0	1.5	1.5	76.4384	0
33	0	1.5	0	41.3918	1
34	0	1.5	0.5	38.2685	1
35	0	1.5	1.5	24.9863	1
36	0	1.5	3	20.2521	1
37	0	1.5	0.5	18.3781	1
38	0	1.5	1	17.7534	1
39	0	1.5	2.5	13.2822	1
40	0	2	2	236.252	0
41	0	2	1.5	120.395	0
42	0	2	2	63.2219	0
43	0	2	1.5	40.6027	1
44	0	2	3	33.5342	1
45	0	2	2	25.3151	1
46	0	2	0	21.2055	1
47	0	2	2	18.5096	0
48	0	2	0.5	16.8658	1
49	0	2	2	14.4329	1
50	0	2	1	10.4548	0
51	0	2	1	6.18082	1
52	0	2	0.5	5.81918	1
53	0	2	2.5	5.29315	1
54	0	2.5	1	25.2164	1
55	0	2.5	1	11.7041	1
56	0	2.5	1.5	7.52877	1
57	0	3	2	51.0247	1
58	0	3	0.5	31.6274	1
59	0	N/A	2	44.1205	1
60	0	N/A	4	33.4356	1
61	0.25	0.75	0.5	4.66849	0
62	0.25	1	1	78.0493	0
63	0.25	1	2	61.3808	0
64	0.25	1	0.5	60.5918	0
65	0.25	1	1	29.4247	1
66	0.25	1	0.5	27.5836	1
67	0.25	1	0.5	7.6274	1
68	0.25	1	0.5	7.6274	1
69	0.25	1.5	1.5	56.7452	1
70	0.25	1.5	1	41.1945	0
71	0.25	1.5	3	32.2192	0
72	0.25	1.5	1	29.6548	0
73	0.25	1.5	0.5	12.4932	1
74	0.25	2	0.5	154.027	0
75	0.25	2	2.5	26.8932	1
76	0.25	2	1	22.389	1
77	0.25	2	0	18.2137	1
78	0.25	2	1	9.0411	0
79	0.25	2.5	3	55.989	0
80	0.25	2.5	1	21.7644	1
81	0.5	1	1.5	137.26	0
82	0.5	1	2.5	96.263	0
83	0.5	1	1.5	32.7123	1
84	0.5	1	1	26.2685	0
85	0.5	1	0	15.5507	1
86	0.5	1	1.5	14.6301	1
87	0.5	1.5	1	10.7507	1
88	0.5	1.5	1	9.50137	1
89	0.5	1.5	1	7.79178	0
90	0.5	2	0	69.5014	1
91	0.5	2	2	34.4877	1
92	0.5	2	1	12.263	1
93	0.5	2	1.5	9.96164	1
94	0.5	2	1	8.21918	1
95	0.5	2	N/A	5.42466	1
96	0.5	2.25	0.5	35.9014	0
97	0.5	2.5	2	20.1863	1
98	0.5	2.5	3	11.6712	1
99	0.5	3	0	21.8301	1
100	0.5	3	1	9.89589	1
101	0.75	1	1.5	16.8	0
102	0.75	1.5	2	70.9479	0
103	0.75	1.5	1	10.1589	1
104	0.75	2	1.5	37.1178	1
105	0.75	2	1	19.463	1
106	0.75	2	1.5	18.7397	1
107	0.75	2	2	17.6877	1
108	0.75	2	1	17.1945	1
109	0.75	2	1.5	13.4466	1
110	0.75	2	1	11.1123	0
111	0.75	2	1	8.12055	1
112	0.75	2.5	1	41.1616	0
113	0.75	3	2.5	4.33973	1
114	1	0	1	74.8274	1
115	1	0.25	0.5	42.6411	1
116	1	0.75	1	11.3096	1
117	1	1	1.5	236.515	0
118	1	1	0	12.0986	1
119	1	1.5	1.5	51.6822	1
120	1	2	1	67.7589	1
121	1	2	1	20.9425	1
122	1	2.5	1	25.6767	1
123	1	2.5	2	9.99452	1
124	1	N/A	1	32.811	0
125	1	N/A	1	21.7644	0
126	1	N/A	3	14.5973	1
127	1.25	1	0.5	12.6904	1
128	1.25	1.5	2	23.3753	1
129	1.25	N/A	3	207.123	0
130	1.5	1.5	2	12.6904	1
131	1.5	2	1	72.1973	1
132	1.5	2.5	1	5.2274	1
133	2	2.5	1	16.0438	1
134	N/A	1	1	105.666	0
135	N/A	1.25	0.5	13.4137	1
136	N/A	2	2	65.1616	1
137	N/A	2	N/A	26.137	1
138	N/A	2	N/A	4.17534	1
139	N/A	2.5	N/A	64.2411	1
140	N/A	2.5	1	33.6986	1
141	N/A	2.5	1.5	25.0192	1
142	N/A	3	N/A	38.8603	1
143	N/A	N/A	N/A	139.66	0
*N/A: Core quality poor/unscorable
